# Single-cell analysis of childhood leukemia reveals a link between developmental states and ribosomal protein expression as a source of intra-individual heterogeneity

**DOI:** 10.1101/683854

**Authors:** Maxime Caron, Pascal St-Onge, Thomas Sontag, Yu Chang Wang, Chantal Richer, Ioannis Ragoussis, Daniel Sinnett, Guillaume Bourque

## Abstract

Childhood acute lymphoblastic leukemia (cALL) is the most common pediatric cancer. It is characterized by bone marrow lymphoid precursors that acquire genetic alterations, resulting in disrupted maturation and uncontrollable proliferation. More than a dozen molecular subtypes of variable severity can be used to classify cALL cases. Modern therapy protocols currently cure 85-90% of cases, but other patients are refractory or will relapse and eventually succumb to their disease. To better understand these difficult cases, we investigated the nature and extent of intra-individual transcriptional heterogeneity of cALL at the cellular level by sequencing the transcriptomes of 39,375 individual cells in eight patients (six pre-B and two pre-T) and three healthy pediatric controls. We observed intra-individual transcriptional clusters in five out of the eight patients. Using pseudotime maturation trajectories of healthy B and T cells, we obtained the predicted developmental state of each leukemia cell and observed distribution shifts within patients. We showed that the predicted developmental states of these cancer cells are inversely correlated with ribosomal protein expression levels, which could be a common contributor to intra-individual heterogeneity in cALL patients.
