## Supplementary material for "Single-cell analysis of childhood leukemia reveals a link between developmental states and ribosomal protein expression as a source of intra-individual heterogeneity": Table 1

### Sheet: metadata
sample_name	tissue	class	diagnosis	subtype	lab_purity_perc	dna_index	age_at_diagnosis_months	gender	karyotype
ETV6-RUNX1_1	bmmc	pediatric	pre-B leukemia	ETV6-RUNX1	95	1	145	male	49,XY,t(6;12)(?q15;?q13),+10,+16,+21 or der(21)t(12;21)(p13;q22)[15]/50,idem,+22[3]/46,XY[2]
ETV6-RUNX1_2	bmmc	pediatric	pre-B leukemia	ETV6-RUNX1	93	1	47	male	46,XY,del(11)(q14.1)[2]/46,idem,der(5)dup(5)(p12p15.33)del(5)(q14.3q35.3),del(12)(p11.23)[2]/46,XY[11]
ETV6-RUNX1_3	bmmc	pediatric	pre-B leukemia	ETV6-RUNX1	75	1	27	male	47,XY,t(12;21)(p13.2;q22),+der(21)t(12;21)(p13.2;q22)[6]/46,XY[37]
ETV6-RUNX1_4	bmmc	pediatric	pre-B leukemia	ETV6-RUNX1	89	1	56	male	45,XY,-9,der(12)t(9;12)(q21.11;p11.22),der(18)t(17;18)(q21.31;q21.2)[8]/46,XY[12]
HHD_1	bmmc	pediatric	pre-B leukemia	HHD	79	1.15	67	male	50~54,XY,+X,+Y,+4,+8,+14,+17,+18,+21[8]/46,XY[3]
HHD_2	bmmc	pediatric	pre-B leukemia	HHD	84	1.13	60	male	53,XY,+X,+4,+6,+14,+18,+21,+21[19]/46,XY[1]
PRE-T_1	bmmc	pediatric	pre-T leukemia	pre-T	86	1	44	male	46,XY[20]
PRE-T_2	bmmc	pediatric	pre-T leukemia	pre-T	54	1	135	male	46,XY,del(6)(q13q22)[10]/46,XY[11]
PBMMC_1	bmmc	pediatric	healthy control	control	NA	NA	23	male	NA
PBMMC_2	bmmc	pediatric	healthy control	control	NA	NA	53	male	NA
PBMMC_3	bmmc	pediatric	healthy control	control	NA	NA	31	male	NA
