## Supplementary material for "Single-cell analysis of childhood leukemia reveals a link between developmental states and ribosomal protein expression as a source of intra-individual heterogeneity": Table 2

### Sheet: metrics
sample_name	Estimated Number of Cells	Mean Reads per Cell	Median Genes per Cell	Number of Reads	Valid Barcodes	Sequencing Saturation	Q30 Bases in Barcode	Q30 Bases in RNA Read	Q30 Bases in Sample Index	Q30 Bases in UMI	Reads Mapped to Genome	Reads Mapped Confidently to Genome	Reads Mapped Confidently to Intergenic Regions	Reads Mapped Confidently to Intronic Regions	Reads Mapped Confidently to Exonic Regions	Reads Mapped Confidently to Transcriptome	Reads Mapped Antisense to Gene	Fraction Reads in Cells	Total Genes Detected	Median UMI Counts per Cell
ETV6-RUNX1_1	2776	76003	1830	210987037	98.2%	84.0%	96.4%	59.4%	92.7%	96.5%	94.9%	92.0%	5.2%	25.5%	61.4%	57.7%	1.2%	89.8%	18397	5312
ETV6-RUNX1_2	6274	52662	1239	330404706	98.5%	87.9%	96.5%	73.3%	93.3%	96.4%	93.1%	90.5%	4.5%	22.4%	63.5%	60.0%	1.3%	85.1%	20005	2435
ETV6-RUNX1_3	3862	85994	1181	332110056	98.6%	90.3%	96.4%	70.3%	93.4%	96.5%	91.3%	85.3%	3.3%	17.1%	64.9%	61.7%	0.9%	80.8%	19909	2815
ETV6-RUNX1_4	5069	59411	1304	301155525	98.6%	84.3%	95.7%	69.0%	92.2%	95.6%	91.0%	83.5%	3.2%	15.5%	64.8%	62.0%	0.8%	88.3%	19414	3940
HHD_1	3728	83388	1579	310871911	98.0%	78.3%	96.2%	74.8%	92.2%	96.0%	92.0%	89.1%	4.5%	27.4%	57.2%	54.1%	1.0%	77.1%	19061	4712
HHD_2	5013	64741	2059	324551184	97.9%	73.4%	96.1%	70.6%	92.4%	96.0%	89.7%	87.1%	5.1%	34.1%	47.9%	44.1%	1.5%	93.3%	20798	5643
PRE-T_1	2959	109972	2114	325408071	98.0%	80.5%	96.2%	70.5%	93.0%	96.2%	88.0%	85.3%	3.9%	30.0%	51.3%	47.2%	1.5%	74.9%	19775	6309
PRE-T_2	2748	118053	1685	324412280	98.5%	86.1%	96.2%	72.0%	93.2%	96.2%	90.1%	86.7%	4.1%	24.5%	58.1%	54.4%	1.3%	81.8%	20568	5037
PBMMC_1	1612	303228	880	488803883	NA	NA	NA	NA	NA	NA	NA	NA	NA	NA	NA	NA	NA	78.5%	NA	2573
PBMMC_2	3105	101124	1091	313990607	98.2%	81.0%	96.0%	66.8%	92.3%	96.0%	87.8%	79.2%	2.8%	20.4%	56.0%	53.0%	1.2%	79.9%	19927	6408
PBMMC_3	2229	145472	1085	324258554	98.6%	91.4%	96.4%	67.4%	87.4%	95.9%	91.2%	87.1%	3.4%	17.2%	66.6%	63.4%	0.9%	61.6%	18793	3008
*Pediatric control PBMMC1 was generated from two independent libraries to increase the total number of cells and sequencing runs were aggregated using Cell Ranger.
