## Supplementary material for "Single-cell analysis of childhood leukemia reveals a link between developmental states and ribosomal protein expression as a source of intra-individual heterogeneity": Supp. Table 4

### Sheet: MAST_clusters_diff_exp_gene_ont
GO category	term	over represented term (pvalue)	number_genes_DE_in_category	number_genes_in_category	samples and clusters
GO:0010605	negative regulation of macromolecule metabolic process	5.44179e-06	33	2309	ETV6.RUNX1.1_11_vs_10
GO:0002376	immune system process	1.18557e-05	35	2624	ETV6.RUNX1.1_11_vs_10
GO:0050896	response to stimulus	1.95694e-05	66	6935	ETV6.RUNX1.1_11_vs_10
GO:0010629	negative regulation of gene expression	2.82311e-05	25	1610	ETV6.RUNX1.1_11_vs_10
GO:0009892	negative regulation of metabolic process	3.27049e-05	33	2511	ETV6.RUNX1.1_11_vs_10
GO:0010712	regulation of collagen metabolic process	4.13353e-05	4	30	ETV6.RUNX1.1_11_vs_10
GO:0007379	segment specification	4.30591e-05	3	11	ETV6.RUNX1.1_11_vs_10
GO:0044246	regulation of multicellular organismal metabolic process	4.72219e-05	4	31	ETV6.RUNX1.1_11_vs_10
GO:0070278	extracellular matrix constituent secretion	0.000126416	2	3	ETV6.RUNX1.1_11_vs_10
GO:0009743	response to carbohydrate	0.000143422	7	174	ETV6.RUNX1.1_11_vs_10
GO:0050896	response to stimulus	4.89024e-09	70	6935	ETV6.RUNX1.2_0_vs_2
GO:0002376	immune system process	5.44632e-09	40	2624	ETV6.RUNX1.2_0_vs_2
GO:0008219	cell death	3.29293e-08	31	1781	ETV6.RUNX1.2_0_vs_2
GO:0008283	cell proliferation	3.60872e-08	30	1685	ETV6.RUNX1.2_0_vs_2
GO:0042113	B cell activation	3.79893e-08	11	200	ETV6.RUNX1.2_0_vs_2
GO:0051094	positive regulation of developmental process	9.70739e-08	22	992	ETV6.RUNX1.2_0_vs_2
GO:0030183	B cell differentiation	1.16208e-07	8	95	ETV6.RUNX1.2_0_vs_2
GO:0006959	humoral immune response	1.27861e-07	10	177	ETV6.RUNX1.2_0_vs_2
GO:0050793	regulation of developmental process	2.965e-07	31	1960	ETV6.RUNX1.2_0_vs_2
GO:0045597	positive regulation of cell differentiation	4.5584e-07	18	739	ETV6.RUNX1.2_0_vs_2
GO:0006614	SRP-dependent cotranslational protein targeting to membrane	2.91303e-17	15	97	HHD.1_9_vs_4
GO:0006613	cotranslational protein targeting to membrane	6.40511e-17	15	102	HHD.1_9_vs_4
GO:0045047	protein targeting to ER	1.16705e-16	15	106	HHD.1_9_vs_4
GO:0072599	establishment of protein localization to endoplasmic reticul	1.80069e-16	15	109	HHD.1_9_vs_4
GO:0070972	protein localization to endoplasmic reticulum	2.13213e-15	15	128	HHD.1_9_vs_4
GO:0006612	protein targeting to membrane	2.97895e-15	16	160	HHD.1_9_vs_4
GO:0000184	nuclear-transcribed mRNA catabolic process, nonsense-mediate	3.03435e-15	15	131	HHD.1_9_vs_4
GO:0006413	translational initiation	4.51618e-15	17	197	HHD.1_9_vs_4
GO:0019083	viral transcription	4.19136e-14	16	189	HHD.1_9_vs_4
GO:0019080	viral gene expression	1.28486e-13	16	203	HHD.1_9_vs_4
GO:0006614	SRP-dependent cotranslational protein targeting to membrane	3.8229e-25	20	97	HHD.2_1_vs_8
GO:0006613	cotranslational protein targeting to membrane	1.13856e-24	20	102	HHD.2_1_vs_8
GO:0045047	protein targeting to ER	2.61143e-24	20	106	HHD.2_1_vs_8
GO:0072599	establishment of protein localization to endoplasmic reticul	4.75655e-24	20	109	HHD.2_1_vs_8
GO:0070972	protein localization to endoplasmic reticulum	1.4414e-22	20	128	HHD.2_1_vs_8
GO:0000184	nuclear-transcribed mRNA catabolic process, nonsense-mediate	2.3443e-22	20	131	HHD.2_1_vs_8
GO:0006612	protein targeting to membrane	1.48037e-20	20	160	HHD.2_1_vs_8
GO:0019083	viral transcription	1.83413e-20	21	189	HHD.2_1_vs_8
GO:0000956	nuclear-transcribed mRNA catabolic process	3.46212e-20	22	225	HHD.2_1_vs_8
GO:0019080	viral gene expression	8.33931e-20	21	203	HHD.2_1_vs_8
GO:0006614	SRP-dependent cotranslational protein targeting to membrane	3.04968e-25	20	97	PRE-T.2_6_vs_12
GO:0006613	cotranslational protein targeting to membrane	9.08566e-25	20	102	PRE-T.2_6_vs_12
GO:0045047	protein targeting to ER	2.08444e-24	20	106	PRE-T.2_6_vs_12
GO:0072599	establishment of protein localization to endoplasmic reticul	3.7974e-24	20	109	PRE-T.2_6_vs_12
GO:0006413	translational initiation	5.43768e-23	23	197	PRE-T.2_6_vs_12
GO:0070972	protein localization to endoplasmic reticulum	1.15215e-22	20	128	PRE-T.2_6_vs_12
GO:0000184	nuclear-transcribed mRNA catabolic process, nonsense-mediate	1.87422e-22	20	131	PRE-T.2_6_vs_12
GO:0006612	protein targeting to membrane	1.18574e-20	20	160	PRE-T.2_6_vs_12
GO:0019083	viral transcription	1.45266e-20	21	189	PRE-T.2_6_vs_12
GO:0000956	nuclear-transcribed mRNA catabolic process	2.71218e-20	22	225	PRE-T.2_6_vs_12
